# The EGF/EGFR-YAP1/TEAD2 axis-mediated BRAF inhibitor vemurafenib resistance upregulates STIM1 in melanoma

**DOI:** 10.1101/2024.01.29.577717

**Authors:** Weiyu Bai, Chenghao Yan, Yichen Yang, Lei Sang, Qinggang Hao, Xinyi Yao, Jia Yu, Yifan Wang, Xiaowen Li, Mingyao Meng, Jilong Yang, Junling Shen, Yan Sun, Jianwei Sun

**Affiliations:** Center for Life Sciences, Yunnan Key Laboratory of Cell Metabolism and Diseases, State Key Laboratory for Conservation and Utilization of Bio-Resources in Yunnan, School of Life Sciences, Yunnan University, Kunming, 650091, China; Tianjin Medical University Cancer Institute and Hospital. National Clinical Research Center for Cancer. Key Laboratory of Cancer Prevention and Therapy, Tianjin’s Clinical Research Center for Cancer. Tianjin, China; Key Laboratory of Tumor Immunological Prevention and Treatment of Yunnan Province, Kunming, China

**Keywords:** STIM1, EGF/EGFR, YAP1, Melanoma, BRAF inhibition

## Abstract

STIM1 is the endoplasmic reticulum (ER) Ca^2+^ sensor for store-operated entry (SOCE) and closely correlated to carcinogenesis and tumor progression. Previously we found that STIM1 is upregulated in melanoma cells resistant to the BRAF inhibitor vemurafenib, but the regulation mechanism is unknown. Here, we show that vemurafenib resistance upregulates STIM1 through an EGF/EGFR-YAP1/TEAD2 axis. Vemurafenib resistance can lead to the increase of EGF and EGFR levels to activate the EGFR signaling pathway. Reactivated EGFR signal promotes YAP1 nuclear localization to increase the expression of STIM1. Our finding not only demonstrates the mechanism by which vemurafenib resistance promotes STIM1 expression, but also provides combined targeting EGF/EGFR-YAP1/TEAD2-STIM1 to improve the therapeutic efficiency of BRAF inhibitor in melanoma patients.
