## supplemental Table1 for "The EGF/EGFR-YAP1/TEAD2 axis-mediated BRAF inhibitor vemurafenib resistance upregulates STIM1 in melanoma"

### Sheet: YAP_STIM1
YAP	STIM1
0	0
3	0
2	0
2	1
2	1
1	0.03
1.7	1.4
2	0
3	0
1	0.5
2	0.7
1	0.2
0.8	0.01
2	2
3	1.2
2	1
3	0.9
1	0.4
0.05	0.1
0	0
0	0
2.7	1.3
3	1.4
3	0.2
0.6	0.5
1	0.2
0.3	0.5
2.4	1.2
1	0
3	0.6
2	0
1	0.9
1	0.4
0	0
3	2
3	1
2	0.1
3	0.6
2	0.8
0	0
3	0.6
3	0.4
2	2
0.7	3
1.8	0.9
0	0
2	1
3	1
2	0.6
2	0.01
2	0.05
2	0.6
2	1
2	0.7
2	1
3	2
3	2
3	0.4
5	4
1	1.9
1	0
0	0
2	1
1	0.02
2	0.03
2	1
1	1
